# Precision Glycoform Engineering: Combining plant and *in vitro* systems for tailored biopharmaceutical production

**DOI:** 10.1101/2025.10.01.679750

**Authors:** Mijke R. Sweers, Ruud H.P. Wilbers, Arjen Schots, Pieter Nibbering

## Abstract

Protein biopharmaceuticals play a key role in providing effective, targeted, and personalized therapies for diverse diseases, while also preventing and mitigating a broad range of infections. N-glycosylation is a key post-translational modification influencing the biological activity of many protein-based therapeutics, yet structure–function relationships of N-glycans remain poorly understood due to challenges in producing homogeneous glycoforms. Current go-to production hosts, mammalian and yeast cells, often yield heterogeneous glycan profiles and require extensive genetic manipulation. Alternative production hosts such as the plant *Nicotiana benthamiana*, provide more homogeneous glycosylation and flexibility through transient expression, but are limited in the generation of certain glycoforms. *In vitro* glycoengineering can overcome these limitations but is time consuming and requires expensive resources. In this study, we show that by combining *in planta* and *in vitro* glycoengineering strategies, we can quickly produce a wide range of homogeneous glycoforms of pharmaceutical proteins with high mannose, paucimannose, hybrid and complex N-glycan structures. Using *N. benthamiana* as a transient expression host, we produced two pharmaceutical glycoproteins — the monoclonal antibody rituximab and the helminth vaccine candidate OoASP-1 — and modified them *in vitro* using *Escherichia coli* produced glycoenzymes. The combination of these two glycoengineering systems minimizes the amount of time and resources required, while maintaining high glycan homogeneity. This scalable, flexible, and cost-effective platform opens the door to glycan structure–function relationship studies and can support rational design of next-generation biopharmaceuticals.
