## Supplemental Tables for "Precision Glycoform Engineering: Combining plant and *in vitro* systems for tailored biopharmaceutical production"

### Sheet: Table S1 Rituximab sequences
Supplemental table 1: Nucleotide Sequences of Rituximab Heavy and Light Chains produced in this study
Heavy chain	ATGAAGACCAACCTCTTCCTCTTCCTCATCTTCTCCCTCCTGCTCTCCCTCTCCTCGGCCCAGGTTCAGCTGCAGCAGCCTGGTGCTGAGCTGGTTAAGCCTGGTGCTTCTGTTAAGATGTCTTGCAAGGCTTCTGGTTACACTTTCACTTCTTACAACATGCACTGGGTTAAGCAGACTCCTGGTCGTGGTCTGGAGTGGATCGGTGCTATCTACCCTGGTAACGGTGACACTTCTTACAACCAGAAGTTCAAGGGTAAGGCTACTCTGACTGCTGACAAGTCTTCTTCTACTGCTTACATGCAGCTGTCTTCTCTGACTTCTGAGGACTCTGCTGTTTACTACTGCGCTCGTTCTACTTACTACGGTGGTGACTGGTACTTCAACGTTTGGGGTGCT…
Light chain	ATGGCCAAGACCAACCTCTTCCTCTTCCTCATCTTCTCCCTCCTGCTCTCCCTCTCCTCCGCTCAGATCGTTCTGTCTCAGTCTCCTGCTATCCTGTCTGCTTCTCCTGGTGAGAAGGTTACTATGACTTGCCGTGCTTCTTCTTCTGTTTCTTACATCCACTGGTTCCAGCAGAAGCCTGGTTCTTCTCCTAAGCCTTGGATCTACGCTACTTCTAACCTGGCTTCTGGTGTTCCTGTTCGTTTCTCTGGTTCTGGTTCTGGTACTTCTTACTCTCTGACTATCTCTCGTGTTGAGGCTGAGGACGCTGCTACTTACTACTGCCAGCAGTGGACTTCTAACCCTCCTACCTTCGGTGGCGGCACCAAGCTCGAGATCAAGCGTACGgtggctgcacca…

### Sheet: Table S2 Synthetic genes E.coli
Supplemental table 2: Codon-Optimized Synthetic Enzyme Genes Expressed in E. coli
Name	Synthetic gene + tag sequence
6xHIS-Ck-α1,2-MNS	CACCATCACCATCATCACgaaaccaccccggaagattggaaagcgctggcggccgatgtgcgttctgaattccagtgggcctggcagggttatgttgcgaaagcctggggcaaagatgaaattaaccctgtgagtggcaccagccgtagctttttcatcgaaggtcatgatctgggcctgagcctggtggaagcgctggatacgctgtggattatgggcctggatgcggaatttcaggccggtgtggattgggttaaagcaaatctgagctttgatgtggatggcaacgcgcaggttttcgaaaccaatatccgtctggttggcggtctgctgagcgcacatctggcgtctggtgatccggtgctgctggcaaaagcgcgtgatctggccgatcgcctg…
6xHIS-Bt-α1,3-MNS	CACCATCACCATCATCACGCGGATCGCACACCAGTAGATTATGTCAATCCGTACATCGGCAATATTAGTCATTTATTGGTTCCTACCTTCCCCACAATTCAATTACCGAATTCGATGCTTCGCGTGTATCCTGAACGTGCGGACTATACGTCCGAGTTGCTTAAGGGACTGCCACTTATTGTAACAAACCATCGCGAGCGCTCAGCGTTCAACTTCAGTCCCTACCAGGGGGAAAAGTTACGTCCAGTTATCACATACAACTATGACAATGAGCACATTACCCCGTACTCTTTTGATGTTGAATTGGACGATAACCGCATGAAGGCGGAATACGCGCTTTCACACCAGTCAGCAATTTATCGCATTACTTATGAGGCGGACAAACCCGCCTACCTTATC…
6xHIS-Bt-α1,6-MNS	CACCATCACCATCATCACGAAATTGATTATACTAGCTATGTCAACCCGTTTATCGGTACTGATTTTACCGGTAACACGTATCCGGGGGCCCAGGCACCCTTCGGTATGGTTCAACTTAGCCCTGATAATGGGTTACCAGGGTGGGACCGCATTTCGGGATATTTTTATCCCGACAGCACTATCGCTGGCTTCTCCCATACCCACCTGTCCGGGACTGGCGCCGGTGACTTATATGACATCAGTTTTATGCCCGTAACCCTTCCATATAAAGAAGCCGAGGCGCCGTTAGGCATTTACTCAAAATTTTCTCACGATGAGGAATCAGCTTACGCTGGATACTATCAAGTACGCTTAAAGGACTATCACATTAATGTCGAGTTGACAGCCACAGAACGTTGC…
SUMO-6xHIS-RnGNT-I	ATGTCGGACTCAGAAGTCAATCAAGAAGCTAAGCCAGAGGTCAAGCCAGAAGTCAAGCCTGAGACTCACATCAATTTAAAGGTGTCCGATGGATCTTCAGAGATCTTCTTCAAGATCAAAAAGACCACTCCTTTAAGAAGGCTGATGGAAGCGTTCGCTAAAAGACAGGGTAAGGAAATGGACTCCTTAAGATTCTTGTACGACGGTATTAGAATCCAAGCTGATCAGACCCCTGAAGATTTGGACATGGAGGATAACGATATTATTGAGGCTCACAGAGAACAGATTGGTATGGCTAGCCACCATCACCATCATCACAGGCCAGCTCCCGGAAGACCTCCCTCAGTATCGGCGCTGGATGGTGATCCGGCGTCCCTGACCCGTGAGGTGATCCGCCTG…
MBP-6xHIS-MmB4GALT	gaagaaggtaaactggtaatctggattaacggcgataaaggctataacggtctcgctgaagtcggtaagaaattcgagaaagataccggaattaaagtcaccgttgagcatccggataaactggaagagaaattcccacaggttgcggcaactggcgatggccctgacattatcttctgggcacacgaccgctttggtggctacgctcaatctggcctgttggctgaaatcaccccggacaaagcgttccaggacaagctgtatccgtttacctgggatgccgtacgttacaacggcaagctgattgcttacccgatcgctgttgaagcgttatcgctgatttataacaaagatctgctgccgaacccgccaaaaacctgggaagagatcccggcgctg…
SUMO-6xHIS-MmB4GALT	atgaatcacaaagtgATGTCGGACTCAGAAGTCAATCAAGAAGCTAAGCCAGAGGTCAAGCCAGAAGTCAAGCCTGAGACTCACATCAATTTAAAGGTGTCCGATGGATCTTCAGAGATCTTCTTCAAGATCAAAAAGACCACTCCTTTAAGAAGGCTGATGGAAGCGTTCGCTAAAAGACAGGGTAAGGAAATGGACTCCTTAAGATTCTTGTACGACGGTATTAGAATCCAAGCTGATCAGACCCCTGAAGATTTGGACATGGAGGATAACGATATTATTGAGGCTCACAGAGAACAGATTGGTATGGCTAGCCACCATCACCATCATCACGGAAGAGATTTATCAAGGCTACCCCAATTGGTTGGCGTGTCCTCGACGCTGCAAGGTGGCACCAAT…
6xHIS-TRX-HsGNT-II	CACCATCACCATCATCACGGGACATCAGATAAGATTATTCACTTGACAGATGACTCTTTTGATACAGACGTGTTGAAGGCAGACGGCGCTATACTCGTAGATTTTTGGGCTGAATGGTGCGGTCCATGCAAAATGATCGCCCCAATCCTCGACGAGATAGCCGACGAGTATCAAGGTAAGTTGACCGTAGCTAAACTCAATATCGACCAAAACCCCGGGACTGCTCCCAAATACGGGATAAGAGGAATCCCCACACTTCTTCTGTTCAAGAACGGCGAAGTCGCAGCAACAAAAGTTGGGGCTTTGTCCAAGGGACAGCTCAAAGAGTTCCTTGACGCAAACCTTGCCATCGAAGGCCGTCAAAGGAAAAATGAAGCACTAGCTCCACCCTTGCTTGAC…
6xHIS-NEXT-MmFUT8	CACCATCACCATCATCACGCGGTTCAACACAGCGACAACGCCCCGTTAATTGATCTGGGTGCCGAAATGAAAAAACAGCATAAAGAGGCAGCTCCCGAGGGCGCAGCGCCGGCACAGGGAAAAGCCCCGGCGGCCGAAGCGAAGAAAGAAGAAGCGCCAAAACCGAAGCCTGTGGTCGGCTTGGGGAAAGATCACGAAATTCTGCGCCGTCGCATTGAAAACGGTGCCAAAGAGCTTTGGTTCTTCTTACAAAGTGAGCTTAAGAAACTTAAGAACTTAGAAGGCAATGAATTGCAGCGCCACGCAGATGAATTTCTGTTGGATCTTGGGCATCACGAGCGTAGCATTATGACAGATTTATATTACTTGTCGCAAACTGACGGAGCAGGTGATTGGCGC…

### Sheet: Table S3 Primers
	Supplemental table 3 : Primers used in this study
	Name	Sequence	Construct
	pCOLD-FW (Ck-α1,2-MNS, Bt-α1,3-MNS, Bt-α1,6-MNS)	taggtaatctctgcttaa	pCOLD-6xHIS-Ck-α1,2-MNS, pCOLD-6xHIS-Bt-α1,3-MNS, pCOLD-6xHIS-Bt-α1,6-MNS
	pCOLD-RV (Ck-α1,2-MNS, Bt-α1,3-MNS, Bt-α1,6-MNS)	GTGATGATGGTGATGGTGcactttgtgattcatggt	pCOLD-6xHIS-Ck-α1,2-MNS, pCOLD-6xHIS-Bt-α1,3-MNS, pCOLD-6xHIS-Bt-α1,6-MNS
	Ck-α1,2-MNS-FW	CACCATCACCATCATCACgaaaccaccccggaagat	pCOLD-6xHIS-Ck-α1,2-MNS
	Ck-α1,2-MNS-RV	ttaagcagagattacctaaactttgcggaaaccacg	pCOLD-6xHIS-Ck-α1,2-MNS
	pCOLD-FW(RnGNT-I)	taggtaatctctgcttaaaagcacag	pCOLD-6xHIS-RnGNT-I, pCOLD-SUMO-6xHIS-RnGNT-I
	pCOLD-RV (RnGNT-I))	cactttgtgattcatggtgtatt	pCOLD-6xHIS-RnGNT-I, pCOLD-SUMO-6xHIS-RnGNT-I
	RnGNT-I FW	CACCATCACCATCATCACAGGCCAGCTCCCGGAAGA	pCOLD-6xHIS-RnGNT-I, pCOLD-SUMO-6xHIS-RnGNT-I
	RnGNT-I RV	ttaagcagagattacctaGTTCCAGGACGGGTCGTA	pCOLD-6xHIS-RnGNT-I, pCOLD-SUMO-6xHIS-RnGNT-I
	SUMO FW	atgaatcacaaagtgATGTCGGACTCAGAAGTC	pCOLD-SUMO-6xHIS-RnGNT-I, pCOLD-SUMO-6xHIS-MmGALT-I
	SUMO RV	TGATGATGGTGATGGTGGCTAGCCATACCAATCTGTTCTCTGTGAGCC	pCOLD-SUMO-6xHIS-RnGNT-I, pCOLD-SUMO-6xHIS-MmGALT-I
	pCOLD-FW (MmGALT-I)	taggtaatctctgcttaaaagcacag	pCOLD-6xHIS-MmGALT-I, pCOLD-SUMO-6xHIS-MmGALT-I, pCOLD-MBP-TEV-6xHIS-MmGALT-I
	pCOLD-RV (MmGALT-I)	cactttgtgattcatggtgtatt	pCOLD-6xHIS-MmGALT-I, pCOLD-SUMO-6xHIS-MmGALT-I, pCOLD-MBP-TEV-6xHIS-MmGALT-I
	MmGALT-I FW	gagaatctctattttcaaggtATGGCTAGCCACCATCAC	pCOLD-6xHIS-MmGALT-I, pCOLD-SUMO-6xHIS-MmGALT-I, pCOLD-MBP-TEV-6xHIS-MmGALT-I
	MmGALT-I RV	ttaagcagagattacctaTCTCGGAGTGCCGATGTC	pCOLD-6xHIS-MmGALT-I, pCOLD-SUMO-6xHIS-MmGALT-I, pCOLD-MBP-TEV-6xHIS-MmGALT-I
	MBP FW	atgaatcacaaagtggaagaaggtaaactggtaatctggat	pCOLD-MBP-TEV-6xHIS-MmGALT-I
	MBP RV	accttgaaaatagagattctccgaattagtctgcgcgtc	pCOLD-MBP-TEV-6xHIS-MmGALT-I
	pCOLD-FW (HsGNT-II)	taggtaatctctgcttaaaagcacag	pCOLD-6xHIS-TRX-HsGNT-II
	pCOLD-RV (HsGNT-II)	GTGATGATGGTGATGGTGcactttgtgattcatggt	pCOLD-6xHIS-TRX-HsGNT-II
	HsGNT-II FW	CAAAGGAAAAATGAAGCACTAGCTC	pCOLD-6xHIS-TRX-HsGNT-II
	HsGNT-II RV	ttaagcagagattacctaCTGCAGACGACGATAGCT	pCOLD-6xHIS-TRX-HsGNT-II
	TRX FW	CACCATCACCATCATCACGGGACATCAGAT	pCOLD-6xHIS-TRX-HsGNT-II
	TRX RV	TTCATTTTTCCTTTGACGGCCTTCGATGGCAAG	pCOLD-6xHIS-TRX-HsGNT-II
	pCOLD-FW (MmFUT8)	taggtaatctctgcttaaaagcacag	pCOLD-6xHIS-NEXT-MmFUT8
	pCOLD-RV (MmFUT8)	GTGATGATGGTGATGGTGcactttgtgattcatggt	pCOLD-6xHIS-NEXT-MmFUT8
	MmFUT8 FW	AAACCGAAGCCTGTGGTCGGCTTGGGGAAAGATCACG	pCOLD-6xHIS-NEXT-MmFUT8
	MmFUT8 RV	ttaagcagagattacctaCTTTTCCGCCTCTGGGTA	pCOLD-6xHIS-NEXT-MmFUT8
	NEXT FW	CACCATCACCATCATCACGCGGTTCAACACAGCGAC	pCOLD-6xHIS-NEXT-MmFUT8
	NEXT RV	CGTGATCTTTCCCCAAGCCGACCACAGGCTTCGGTTT	pCOLD-6xHIS-NEXT-MmFUT8

### Sheet: Table S4 Previous studies
	Supplementary table 4: Summary of Enzymes, Conditions, and Substrates Used in Previous Glycosylation Studies
	Source	Enzyme	Enzyme amounts	Production host enzymes	substrate	Donor sugar	Incubation time
	Thomann, 2015 [1]	β(1–4)-Galactosyltransferase (G5507-25U, Sigma)	10 U/ml	Bos taurus	IgG1	10 mM UDP-gal	4 days
	Malik, 2022 [2]	β1,4-galactosyltransferase	1:100	CHO-K1 cells	IgG1	10 mM UDP-gal	4 hours
		(Roche, cat. no. 08098182103)
	Jaroentomeechai, 2022 [3]	MBP-Δ29HsGnTI-APO1 (Homo sapiens)	20 μg/mL	E. coli	Trastuzumab	10 mM UDP-GlcNac	16 hours
		MBP-Δ29HsGnTII-APO1 (Homo sapiens)	80 μg/mL	E. coli	Trastuzumab	20 mM UDP-GlcNac	16 hours
		MBP-Δ44Hsβ4GalT1-APO1 (Homo sapiens)	20 μg/mL	E. coli	Trastuzumab	10 mM UDP-gal	16 hours
	Zhang, 2023 [4]	EfMan-I-His6 (Enterococcus faecalis)	1:33.33	E. coli	RNase B	NA	2 hours
		MBP-∆27hGnT-I-His6 (Homo sapiens)	1:33.33	E. coli	RNase B	1 mM UDP-GlcNac	2 hours
		∆24Bt3994-His6 (Bacteriodes)	1:25	E. coli	RNase B	NA	2 hours
		∆18Bt1769-His6 (Bacteriodes)	1:33.33	E. coli	RNase B	NA	2 hours
		MBP-∆27hGnT-II-His6 (Homo sapiens)	1:10	E. coli	RNase B	2 mM UDP-GlcNac	2 hours
		MBP-∆128Bβ4GalT1-His 6 (Homo sapiens)	1:10	E. coli	RNase B	2 mM UDP-gal	2 hours
	Wenzel, 2023 [5]	MGAT1ΔTM (GNT-I)	1:200	E. coli	lipid-linked oligosaccharide	4 mM UDP-GlcNac	24 hours
		MGAT2ΔTM (GNT-II)	1:200	E. coli	lipid-linked oligosaccharide	4 mM UDP-GlcNac	24 hours
		GalTΔTM (B4GALT)	1:200	E. coli	lipid-linked oligosaccharide	4 mM UDP-gal	24 hours
